# The power of peer networking for improving STEM faculty job applications: a successful pilot program

**DOI:** 10.1101/2021.10.16.464662

**Authors:** Carlos M. Guardia, Erin Kane, Alison G. Tebo, Anna A.W.M. Sanders, Devrim Kaya, Kathleen E. Grogan

## Abstract

In order to successfully obtain a faculty position, postdoctoral fellows or ‘postdocs’, must submit an application which requires considerable time and effort to produce. These job applications are often reviewed by mentors and colleagues, but rarely are postdocs offered the opportunity to solicit feedback multiple times from reviewers with the same breadth of expertise often found on an academic search committee. To address this gap, this manuscript describes an international peer reviewing program for small groups of postdocs with a broad range of expertise to reciprocally and iteratively provide feedback to each other on their application materials. Over 145 postdocs have participated, often multiple times, over three years. A survey of participants in this program revealed that nearly all participants would recommend participation in such a program to other faculty applicants. Furthermore, this program was more likely to attract participants who struggled to find mentoring and support elsewhere, either because they changed fields or because of their identity as a woman or member of an underrepresented population in STEM. Participation in programs like this one could provide early career academics like postdocs with a diverse and supportive community of peer mentors during the difficult search for a faculty position. Such psychosocial support and encouragement has been shown to prevent attrition of individuals from these populations and programs like this one target the largest ‘leak’ in the pipeline, that of postdoc to faculty. Implementation of similar peer reviewing programs by universities or professional scientific societies could provide a valuable mechanism of support and increased chances of success for early-career academics in their search for independence.
