## Supplemental Table 1 - Survey Questions for "The power of peer networking for improving STEM faculty job applications: a successful pilot program"

### Sheet: Participant survey
Question	Topic	Type	Choices
What is your current position?	Demographic info	Check all that apply	Senior Grad Student, Postdoctoral Researcher, Scientist/Staff, Visiting Assistant Professor, Lecturer, Adjunct, Other
How many years have you been at your current position?	Demographic info	open-ended
What type of institution are you at now?	Demographic info	Check all that apply	R1, R2, Hospital, Government, Research institute, Primary Undergraduate Institution, Other
What types of institutions have you trained at, including your PhD?	Demographic info	Check all that apply	R1, R2, Hospital, Government, Research institute, Primary Undergraduate Institution, Other
How many other postdocs are in your lab and department?	Demographic info	Multiple choice	0, 1-5, 6-10, 11-20, 21+, I don't know
How many people in your lab are in the same title position as you?	Demographic info	Multiple choice	0, 1-5, 6-10, 11+
How many people in your lab are either applying for jobs or plan to do so in the next 12 months?	Demographic info	Multiple choice	0, 1-5, 6-10, 11+, Unknown
How many people in your department are in the same position title as you?	Demographic info	Multiple choice	0, 1-5, 6-10, 11-20, 21+, I don't know
How many people in your department are either applying for jobs or plan to do so in the next 12 months?	Demographic info	Multiple choice	0, 1-5, 6-10, 11-20, 21+, I don't know
What is your current field?	Demographic info	Check all that apply	Biomedical or Life Sciences, Chemistry, Engineering, Earth Sciences, Physics, Psychology, Social Sciences, Computer Sciences, Other
Did you change fields between your PhD and your current position?	Demographic info	Multiple choice	Yes, No, Please list previous field
In which region is your current institution located?	Demographic info	Multiple choice	North America, South America, Europe, Oceania, Asia, Africa
In which region are you applying for jobs?	Demographic info	Check all that apply	North America, South America, Europe, Oceania, Asia, Africa
How would you define your gender?	Demographic info	Multiple choice	Male, female, non-binary, other, prefer not to say
How would you define your race or ethnicity?	Demographic info	Check all that apply	American Indian or Alaska Native, Asian, Black or African American, Native Hawaiian or Other Pacific Islander, Latinx or Hispanic, White, Other
Do you have a disability?	Demographic info	Mutiple choice, option to explain	Yes, No, prefer not to say
What kinds of academic jobs are you applying for?	Job Market Info	Check all that apply	R1, R2, PUI, SLAC, Community College, Non-TT (VAP, Lecturer), Postdoc, Professional school, Hospital, Government institute, other
What is your dream job?	Job Market Info	Check all that apply	R1, R2, PUI, SLAC, Community College, Non-TT (VAP, Lecturer), Professional school, Hospital, Government institute, other
How many years have you applied for tenure track positions?	Job Market Info	Multiple choice	This is my first year, 1, 2, 3, 4, 5, 6+
Have you participated in the FuturePI Reviewing Groups program before?	Job Market Info	Multiple choice	Yes, No
How many academic jobs have you applied to before participating in the FuturePI Reviewing Groups program?	Job Market Info	Mutiple choice	0-10, 11-30, 31-50, 51-70, 71-90, 91+
How many weeks did you participate in the FuturePI Reviewing Groups program?	Reviewing Program information	Multiple choice	1-3, 4-6, 7-10, 11-13, 14+
How many people did you review documents for?	Reviewing Program information	Multiple choice	1-5, 6-10, 11-15, 16+
What documents did you have people review?	Reviewing Program information	Check all that apply	CV, Cover Letter, Teaching Statement/Philosophy, Research Statement, Diversity Statement, Other
How many people in this program reviewed your materials?	Reviewing Program information	Multiple choice	1-5, 6-10, 11-15, 16+
Does your institution have an association or office of professional development for your stage (e.g., a Graduate Student or Postdoctoral Association, Office of Postdoctoral Education, New Faculty Association)?	Reviewing Program information	Multiple choice	Yes, No, I don't know
Do these offices or associations offer editing or peer-editing services for job application materials?	Reviewing Program information	Multiple choice	Yes and I've used them, Yes but I've never used them, No but I wish they did, No and I wouldn't use them anyway.
How many people outside this program reviewed your materials?	Reviewing Program information	Multiple choice	1-3, 4-6, 7-10, 11-13, 14+
What were the career stages of the people outside this program who reviewed your materials?	Reviewing Program information	Check all that apply	Career center, Postdoctoral Association, Professional Association, PI, Other faculty, Other postdocs, Grad students, other
Why did you decide to participate in this program?	Reviewing Program information	open-ended
Did you have any concerns related to participating in this program?	Reviewing Program information	open-ended
What motivated you to participate on any given week?	Reviewing Program information	open-ended
Which parts of this program were the most valuable?	Reviewing Program information	Ranking	Getting feedback, seeing other examples, having an early deadline, refining general materials, getting feedback for a specific job application, connecting with other postdocs, other (explain)
Which kinds of feedback were most valuable?	Reviewing Program information	Ranking	Structure, content, copy-editing, other
If you are comfortable and able to do so, please provide an anonymous example of helpful feedback	Reviewing Program information	open-ended
How did participating in this program impact your job application journey?	Reviewing Program information	open-ended
Did you keep up any connections you made through this program?	Reviewing Program information	open-ended
Were there any additional benefits you experienced as a result of participating in this program?	Reviewing Program information	open-ended
Overall, how satisfied were you with your time spent participating in this program?	Reviewing Program information	Likert scale, 1-7
How highly would you recommend participation in this program to others?	Reviewing Program information	Likert scale, 1-7
In the future, would you participate in such a program again, either at your current career stage or another (e.g.., tenure package, grant applications) if available?	Reviewing Program information	Yes, No
Are there any other comments or thoughts you would like to share?	Reviewing Program information	open-ended

### Sheet: Non-participant survey
Edited Question	Question Topic	Type of question	Choices
What is your current position?	Demographic info	Check all that apply	Senior Grad Student, Postdoctoral Researcher, Scientist/Staff, Visiting Assistant Professor, Lecturer, Adjunct, Other
How many years have you been at your current position?	Demographic info	open-ended
What type of institution are you at now?	Demographic info	Check all that apply	R1, R2, Hospital, Government, Research institute, Primary Undergraduate Institution, Other
What types of institutions have you trained at, including your PhD?	Demographic info	Check all that apply	R1, R2, Hospital, Government, Research institute, Primary Undergraduate Institution, Other
How many other postdocs are in your lab and department?	Demographic info	Multiple choice	0, 1-5, 6-10, 11-20, 21+, I don't know
How many people in your lab are in the same title position as you?	Demographic info	Multiple choice	0, 1-5, 6-10, 11+
How many people in your lab are either applying for jobs or plan to do so in the next 12 months?	Demographic info	Multiple choice	0, 1-5, 6-10, 11+, Unknown
How many people in your department are in the same position title as you?	Demographic info	Multiple choice	0, 1-5, 6-10, 11-20, 21+, I don't know
How many people in your department are either applying for jobs or plan to do so in the next 12 months?	Demographic info	Multiple choice	0, 1-5, 6-10, 11-20, 21+, I don't know
What is your current field?	Demographic info	Check all that apply	Biomedical or Life Sciences, Chemistry, Engineering, Earth Sciences, Physics, Psychology, Social Sciences, Computer Sciences, Other
Did you change fields between your PhD and your current position?	Demographic info	Multiple choice	Yes, No, Please list previous field
In which region is your current institution located?	Demographic info	Multiple choice	North America, South America, Europe, Oceania, Asia, Africa
In which region are you applying for jobs?	Demographic info	Check all that apply	North America, South America, Europe, Oceania, Asia, Africa
How would you define your gender?	Demographic info	Multiple choice	Male, female, non-binary, other, prefer not to say
How would you define your race or ethnicity?	Demographic info	Check all that apply	American Indian or Alaska Native, Asian, Black or African American, Native Hawaiian or Other Pacific Islander, Latinx or Hispanic, White, Other
Do you have a disability?	Demographic info	Mutiple choice, option to explain	Yes, No, prefer not to say
What kinds of academic jobs are you applying for?	Job Market Info	Check all that apply	R1, R2, PUI, SLAC, Community College, Non-TT (VAP, Lecturer), Postdoc, Professional school, Hospital, Government institute, other
What is your dream job?	Job Market Info	Check all that apply	R1, R2, PUI, SLAC, Community College, Non-TT (VAP, Lecturer), Professional school, Hospital, Government institute, other
How many years have you applied for tenure track positions?	Job Market Info	Multiple choice	This is my first year, 1, 2, 3, 4, 5, 6+
Have you participated in this program before?	Job Market Info	Multiple choice	Yes, No
How many academic jobs have you applied to before this year?	Job Market Info	Mutiple choice	0-10, 11-30, 31-50, 51-70, 71-90, 91+
Does your institution have an association or office of professional development for your stage (e.g., a Graduate Student or Postdoctoral Association, Office of Postdoctoral Education, New Faculty Association)?	Reviewing Program information	Multiple choice	Yes/No
Do these offices or associations offer editing or peer-editing services for job application materials?	Reviewing Program information	Multiple choice	Yes and I've used them, Yes but I've never used them, No but I wish they did, No and I wouldn't use them anyway.
How many people reviewed your materials?	Reviewing Program information	Multiple choice	1-3, 4-6, 7-10, 11-13, 14+
What were the career stages of the people who reviewed your materials?	Reviewing Program information	Check all that apply	Career center, Postdoctoral Association, Professional Association, PI, Other faculty, Other postdocs, Grad students, other
Were you aware of the Future PI Slack reviewing program?	Reviewing Program information	Multiple choice	Yes, No
What made you decide not to participate in this program?	Reviewing Program information	Check all that apply	Not on the job market this year, Too busy, Didn't think feedback would be useful, Already satisfied with my material, Have other places to get feedback, Other (please explain)
If you answered not on the job market this year to the previous question, do you plan to participate in this program when you do go on the job market?	Reviewing Program information	Multiple choice	Yes, No, I'm not sure
If you were on the job market this year but chose not to participate in the program, what would make you more likely to participate in a program like this in the future?	Reviewing Program information	Open ended
